# Shoot maturation strengthens FLS2-mediated resistance to *Pseudomonas syringae*

**DOI:** 10.1101/2023.02.14.528542

**Authors:** Lanxi Hu, Brian Kvitko, Li Yang

## Abstract

A temporal-spatial regulation of immunity components is essential for properly activating plant defense response. Flagellin-sensing 2 (FLS2) is a surface-localized receptor that recognizes bacterial flagellin. The immune function of FLS2 is compromised in early stages of shoot development. However, the underlying mechanism for the age-dependent FLS2 signaling is not clear. Here, we show that the reduced basal immunity of juvenile leaves against *Pseudomonas syringae* pv. tomato DC3000 is independent of FLS2. The flg22-induced marker gene expression and ROS activation were comparable in juvenile and adult stage, but callose deposition was more evident in the adult stage than that of juvenile stage. We further demonstrated that microRNA156, a master regulator of plant aging, suppressed callose deposition in juvenile leaves in response to flg22 but not the expression of *FLS2* and *FRK1 (Flg22-induced receptor-like kinase 1)*. Altogether, we revealed an intrinsic mechanism that regulates the amplitude of FLS2-mediated resistance during aging.
