## Supplementary material for "Shoot maturation strengthens FLS2-mediated resistance to *Pseudomonas syringae*": Table_S1

### Sheet: Note
Enhanced disease susceptibility (EDS)
**	p<0.01
*	0.01<p<0.05
ns	>0.05
Enhanced disease resistance (EDR)
**	p<0.01
*	0.01<p<0.05
ns	>0.05
No change (NC)
Juvenile leaves, leaf 1-2
Adult leaves, leaf 13-17

### Sheet: Figure 1
			NC	EDR				NC				NC				EDS				EDR	EDS
	DC3000, hand inoculation	Juvenile		Adult		DC3000, hand inoculation	Juvenile			DC3000, hand inoculation	Juvenile			DC3000, hand inoculation				DC3000, hand inoculation		Adult
	OD600=0.1 and diluted 500 times	Col-0 (leaf 1-2)	fls2-101 (leaf 1-2)	Col-0 (leaf 13-17)		OD600=0.1 and diluted 500 times	Col-0 (leaf 1-2)	fls2SALK-141277 (leaf 1-2)		OD600=0.1 and diluted 500 times	Col-0 (leaf 1-2)	fec (leaf 1-2)		OD600=0.1 and diluted 500 times	Col-0 (leaf 1-2)	npr1 (leaf 1-2)		OD600=0.1 and diluted 500 times	Col-0 (leaf 1-2)	Col-0 (leaf 13-17)	npr1-1 (leaf 13-17)
	rep1	5.74	6.01	5.01		rep1	6.34313	6.35289		rep1	6.34313	6.39535		rep1	6.34313	6.9828		rep1	6.34313	4.96189	7.05
	rep2	5.94945	5.84417	5.27062		rep2	6.55	6.71		rep2	6.36898	6.46987		rep2	6.21388	7.19809		rep2	6.21388	5.52539	7.31
	rep3	6.21388	6.25088	5.52539						rep3	6.44	6.35
			EDS					NC	EDR				NC
	DC3000, hand inoculation	Adult				DC3000, spray	Juvenile		Adult		DC3000, spray	Juvenile
	OD600=0.1 and diluted 500 times	Col-0 (leaf 13-17)	fls2-101 (leaf 813-17)			OD600=0.1	Col-0 (leaf 1-2)	fls2-101 (leaf 1-2)	Col-0 (leaf 13-17)			Col-0 (leaf 1-2)	fls2SALK-141277 (leaf 1-2)
	rep1	5.01	6.48			rep1	5.81786	5.61253	3.96		rep1 (OD600=0.1)	6.15557	6.2
	rep2	5.27062	5.71525			rep2	6.15557	6.44761			rep2 (OD600=0.1 and diluted 500 times)	5.11	5.48
	rep3	5.52539	6.14

### Sheet: Figure 2
			NC	EDR					NC	EDR						NC	EDR
	hrcC-	Juvenile		Adult			cor-	Juvenile		Adult				hrcC-/cor-	Juvenile		Adult
		Col-0 (leaf 1-2)	fls2-101 (leaf 1-2)	Col-0 (leaf 13-17)				Col-0 (leaf 1-2)	fls2-101 (leaf 1-2)	Col-0 (leaf 13-17)					Col-0 (leaf 1-2)	fls2-101 (leaf 1-2)	Col-0 (leaf 13-17)
(OD600=0.1)	rep1	7.11317	7.16885	6.66225		(OD600=0.1)	rep1 (∆cfa6)	6.39848	6.64635	5.63643			(OD600=0.1)	rep1	6.42789	6.2793	6.05127
(OD600=0.1)	rep2	6.36033	6.10305	5.40824		(OD600=0.1 dilute 500 times)	rep2 (∆cfa6)	6.54	6.62	5.23			(OD600=0.1)	rep2	6.08914	6.26302	5.82497
(OD600=0.1 dilute 500 times)	rep3	5.24264	5.06963	4.64517									(OD600=0.1 dilute 500 times)	rep3	4.82232	4.81268
(OD600=0.1 dilute 500 times)	rep4	4.66591	4.64236	4.17344					NC
							cor-	Juvenile
							OD600=0.1 dilute 500 times	Col-0 (leaf 1-2)	fls2-101 (leaf 1-2)
							rep1 (∆cfa6)	6.65926	7.17229
							rep2 (∆cfl∆cfa9)	6.1863	6.27073

### Sheet: Figure 4
			EDR		EDR		NC
	DC3000, hand inoculation	Juvenile		Adult		Juvenile
	OD600=0.1 dilute 500 times	Col-0 (leaf 1-2, flg22-)	Col-0 (leaf 1-2, flg22+)	Col-0 (leaf 13-17, flg22-)	Col-0 (leaf 13-17, flg22+)	fls2-101 (leaf 1-2, flg22-)	fls2-101 (leaf 1-2, flg22+)
	rep1	4.99381	3.90218	4.58169	3.61263	4.62	4.21
	((flg22-) - (flg22+) Juvenile) - (flg22-) - (flg22+) Adult), p value = 0.5728
	rep2	4.60971	4.16807	4.75795	3.69503	5.28	5.28
	((flg22-) - (flg22+) Juvenile) - (flg22-) - (flg22+) Adult), p value = 0.0514
	rep3	6.16854	4.64926	Did not test	Did not test	6.31	5.83

### Sheet: Figure 6
			EDR	NC	EDR
	DC3000, hand inoculation	Juvenile
	OD600=0.1 dilute 500 times	Col-0 (leaf 1-2)	MIM156 (leaf 1-2)	fls2-101 (leaf 1-2)	MIM156/fls2-101# 702 (leaf 1-2)	MIM156/fls2-101# 638 (leaf 1-2)	MIM156/fls2-101# 639 (leaf 1-2)
	rep1	7.14703	6.4	7.18207	6.28796	6.25866	6.34307
	rep2	6.90029	6.4611	7.01897	6.27063	6.52616
	DC3000, hand inoculation	Juvenile
	OD600=0.1 dilute 500 times	Col-0 (leaf 1-2)	MIM156 (leaf 1-2)	fls2-101 (leaf 1-2)	MIM156/fls2-101# 637 (leaf 1-2)
	rep1	6.69424	6.01167	6.97	6.29613
Note that #638 and #639 are two F3 lines derived from two individual F2 plants generated in one cross.
#637 is a F3 line derived from a single plant that is generated from an independent cross. #702 is a F4 line of a single plant of #637.
