## Supplementary material for "Shoot maturation strengthens FLS2-mediated resistance to *Pseudomonas syringae*": Table_S2

### Sheet: Seeds
			For genotyping
WT Gene	Mutant	PCR size	primer name	primer sequences	Notes
FLS2	fls2-101	WT=908 bp, Mut=no band	LH0042/LP	CTTCTTTGGCATTGCACTAGC	Fls2-101 and fls2(SALK_141277) mutant plants used in this work are homozygous of T-DNA insertion. Fls2-101 had the insertion in the first third of the FLS2 open reading frame and did not respond to flg22. fls2(SALK_141277) should have an insertion at the similar position with fls2-101. Because the same pair of genotyping primers can be used to distinguish FLS2 WT allele from both fls2 mutanted al…
			LH0043/RP	ACCCCAAATGGGTTAACTGAG
Seed stocks	Source
35S::MIR156A	CS67849
35S::MIM156	Franco-Zorrilla et al., Nat. Genetics, 2007
XVE::35S::MIM156	He et al., PLoS Genetics, 2018
XVE::35S::MIR156A	this study
fec	Gimenez-Ibanez, Ntoukakis, et al., 2009
npr1-1	Cao et al., 1997

### Sheet: Bacteria
Bacteria stocks	Source
Pto. DC3000	Cuppels, 1986; Zeng et al., 2011
Pto. hrcC-	Yuan & He, 1996
Pto. cor-	Bender et al., 1993
Pto. hrcC-/cor-	Worley et al., 2013

### Sheet: Primers
Name	Sequence (5'-3')	Description
qTUB2_qFw	AGCAATACCAAGATGCAACTGCG	reference gene
qTUB2_qRv	TAACTAAATTATTCTCAGTACTCTTCC	reference gene
SPL3_qFw	ATGAGTATGAGAAGAAGCAAAGCG	156 bp qPCR product
SPL3_qRv	TCCACTACTACTTGTAGCTTTACCT	156 bp qPCR product
qSAND_qFw	AACTCTATGCAGCATTTGATCCACT	reference gene
qSAND_qRv	TGATTGCATATCTTTATCGCCATC	reference gene
qPCR_FRK1_qFw	ATCTTCGCTTGGAGCTTCTC	108 bp qPCR product
qPCR_FRK1_qRv	TGCAGCGCAAGGACTAGAG	108 bp qPCR product
qPCR_FLS2_qFw	GGTTTGCGTGGGAAAGCGGC	95 bp qPCR product
qPCR_FLS2_qRv	CGGTGCTGCAGAGCCGTGAA	95 bp qPCR product
